# Cell-specific alterations in *Pitx1* regulatory landscape activation caused by the loss of a single enhancer

**DOI:** 10.1101/2021.03.10.434611

**Authors:** Raquel Rouco, Olimpia Bompadre, Antonella Rauseo, Olivier Fazio, Fabrizio Thorel, Rodrigue Peraldi, Guillaume Andrey

## Abstract

Most developmental genes rely on multiple transcriptional enhancers for their accurate expression during embryogenesis. Because enhancers may have partially redundant activities, the loss of one of them often leads to a partial loss of gene expression and concurrent moderate phenotypic outcome, if any. While such a phenomenon has been observed in many instances, the nature of the underlying mechanisms remains elusive. We used the *Pitx1* testbed locus to characterize in detail the regulatory and cellular identity alterations following the deletion *in vivo* of one of its enhancers (*Pen*), which normally accounts for 30 percent of *Pitx1* expression in hindlimb buds. By combining single cell transcriptomics and a novel *in embryo* cell tracing approach, we observed that this global decrease in *Pitx1* expression results from both an increase in the number of non- or low-expressing cells, and a decrease in the number of high-expressing cells. We found that the over-representation of *Pitx1* non/low-expressing cells originates from a failure of the *Pitx1* locus to coordinate enhancer activities and 3D chromatin changes. The resulting increase in *Pitx1* non/low-expressing cells eventually affects the proximal limb more severely than the distal limb, leading to a clubfoot phenotype likely produced through a localized heterochrony and concurrent loss of irregular connective tissue. This data suggests that, in some cases, redundant enhancers may be used to locally enforce a robust activation of their host regulatory landscapes.
