## Supplementary Table 5 for "Cell-specific alterations in *Pitx1* regulatory landscape activation caused by the loss of a single enhancer"

### Sheet: Sheet1
mutant	sgRNA1	sgRNA2	genomic location
PItx1-GFP	GAAACCGGGAGACGGTGATC	N/A	chr13:55935371-55935390	N/A
Pitx1-delPen	GCCTAGTGGAGGCGCGGCTT	CGTGCTATCGAGGGACTAAT	centromeric - chr13:56260947-56260966	telomeric- chr13:56262116-56262135
Pitx1-del	TATCCAGGCAGTTTCACCCC	GCTGTAGTTAAAGGAAGCTGGG	centromeric - chr13:55923035-55923054	telomeric - chr13:55939227-55939248
